# TgATG9 is required for autophagosome biogenesis and maintenance of chronic infection in *Toxoplasma gondii*

**DOI:** 10.1101/2024.07.08.602581

**Authors:** Pariyamon Thaprawat, Zhihai Zhang, Eric C. Rentchler, Fengrong Wang, Shreya Chalasani, Christopher J. Giuliano, Sebastian Lourido, Manlio Di Cristina, Daniel J. Klionsky, Vern B. Carruthers

## Abstract

*Toxoplasma gondii* is a ubiquitous protozoan parasite that can reside long-term within hosts as intracellular tissue cysts comprised of chronic stage bradyzoites. To perturb chronic infection requires a better understanding of the cellular processes that mediate parasite persistence. Macroautophagy/autophagy is a catabolic and homeostatic pathway that is required for *T. gondii* chronic infection, although the molecular details of this process remain poorly understood. A key step in autophagy is the initial formation of the phagophore that sequesters cytoplasmic components and matures into a double-membraned autophagosome for delivery of the cargo to a cell’s digestive organelle for degradative recycling. While *T. gondii* appears to have a reduced repertoire of autophagy proteins, it possesses a putative phospholipid scramblase, TgATG9. Through structural modeling and complementation assays, we show herein that TgATG9 can partially rescue bulk autophagy in *atg9Δ* yeast. We demonstrated the importance of TgATG9 for proper autophagosome dynamics at the subcellular level using three-dimensional live cell lattice light sheet microscopy. Conditional knockdown of TgATG9 in *T. gondii* after bradyzoite differentiation resulted in markedly reduced parasite viability. Together, our findings provide insights into the molecular dynamics of autophagosome biogenesis within an early-branching eukaryote and pinpoint the indispensable role of autophagy in maintaining *T. gondii* chronic infection.
