## Supplemental Table 1 for "TgATG9 is required for autophagosome biogenesis and maintenance of chronic infection in *Toxoplasma gondii*"

### Sheet: Legend
Table S1. [Title].	Lists of strains, primers, guide RNAs, and repair templates
S1A	Yeast strains used in this study
S1B	Primers used for generating constructs in yeast complementation
S1C	Primers used for T. gondii strain generation and genotyping
S1D	Guide RNAs and homology-directed repair templates for T. gondii strain generation

### Sheet: Table S1A
Table S1a. Yeast strains used in this study
Name	Genotype	Reference
SEY6210	MATα leu2-3,112 ura3-52 his3-∆200 trp1-∆901 suc2-∆9 lys2-801 GAL	65
WLY176	SEY6210 pho13Δ pho8Δ60	66
YKF527	WLY176 atg9∆::LEU2	43
HDY001	WLY176 atg9∆::LEU2 pRS406::URA3	67
ZZH437	YKF527 pRS406-ATG9p-ScATG9-mNeonGreen::URA3	This study
ZZH438	YKF527 pRS406-ZEO1p-TgATG9-mNeonGreen::URA3	This study
ZZH471	WLY176 pRS405-GFP-Atg8::Leu2 atg9∆::HIS5	This study
ZZH485	WLY176 pRS405-GFP-Atg8::Leu2 pRS406::URA3	This study
ZZH486	ZZH471 pRS406::URA3	This study
ZZH487	ZZH471 pRS406-ATG9p-ScATG9-mNeonGreen::URA3	This study
ZZH488	ZZH471 pRS406-ZEO1p-TgATG9-mNeonGreen::URA3	This study
ZZH489	ZZH471 pRS406-ZEO1p-Sc/TgAtg9chimera-mNeonGreen::URA3	This study
ZZH490	HDY001 atg1∆::ClonNAT	This study
ZZH491	ZZH437 atg1∆::ClonNAT	This study
ZZH492	ZZH438 atg1∆::ClonNAT	This study
ZZH493	ZZH490 pRS414-RFP-Atg8::TRP1	This study
ZZH494	ZZH491 pRS414-RFP-Atg8::TRP1	This study
ZZH495	ZZH492 pRS414-RFP-Atg8::TRP1	This study

### Sheet: Table S1B
Table S1a. Primers used for generating constructs in yeast complementation
Oligo/Primer name	Sequence	Use
406ATG9 G F	TATCAAGCTT CGGATTGAACAGTTATTCCCTGTG	Use to amplify the promoter and ORF region of ScAtg9 and then to construct plasmid pRS406-ATG9p-ScAtg9 by Gibson Assembly
406ATG9 G R	CGGTATCGAT CTCATTTCTAAAACAGGGAAGGGATTCTC	Use to amplify the promoter and ORF region of ScAtg9 and then to construct plasmid pRS406-ATG9p-ScAtg9 by Gibson Assembly
406ATG9 V F	GTTCAATCCG AAGCTTGATATCGAATTCCTGCAG	Use to amplify the vector backbone of pRS406 and then to construct plasmid pRS406-ATG9p-ScAtg9 by Gibson Assembly
406ATG9 V R	TAGAAATGAG ATCGATACCGTCGACCTCGA	Use to amplify the vector backbone of pRS406 and then to construct plasmid pRS406-ATG9p-ScAtg9 by Gibson Assembly
ATG9NG G F	CGTCGGAAGACGGATCCCCGGGTTAATTAACAT	Use to amplify mNeonGreen region and then to construct plasmid pRS406-ATG9p-ScAtg9-mNeonGreen by Gibson Assembly
ATG9NG G R	ACAGTCTGCCTTACTTGTACAGCTCGTCCATGC	Use to amplify mNeonGreen region and then to construct plasmid pRS406-ATG9p-ScAtg9-mNeonGreen by Gibson Assembly
ATG9NG V F	GTACAAGTAAGGCAGACTGTGTCGTGTACAT	Use to amplify the vector backbone of pRS406-ATG9p-ScAtg9 and then to construct plasmid pRS406-ATG9p-ScAtg9-mNeonGreen by Gibson Assembly
ATG9NG V R	CGGGGATCCGTCTTCCGACGTCAGACTTCTTG	Use to amplify the vector backbone of pRS406-ATG9p-ScAtg9 and then to construct plasmid pRS406-ATG9p-ScAtg9-mNeonGreen by Gibson Assembly
406ZEOp-TgAtg9 OEV F	TATCAAGCTTTGTGTTTCAGGAGTCTCTCGC	Use to amplify the promoter region of Zeo1 and then to construct plasmid pRS406-ZEO1p-ScAtg9-mNeonGreen by Gibson Assembly
406ZEOp-TgAtg9 OEV R	CTCTCTCCATTAATTGATATAAACGTAGTTTTGTATGTTTCTTTGATTTGAACT	Use to amplify the promoter region of Zeo1 and then to construct plasmid pRS406-ZEO1p-ScAtg9-mNeonGreen by Gibson Assembly
406ZEOp-TgAtg9 V F	CTGAAACACAAAGCTTGATATCGAATTCCTGCAGC	Use to amplify the vector backbone of pRS406-ATG9p-ScAtg9-mNeonGreen and then to construct plasmid pRS406-ZEO1p-ScAtg9-mNeonGree by Gibson Assembly
406ZEOp-TgAtg9 V R	ATATCAATTAATGGAGAGAGATGAATACCAGTTACCC	Use to amplify the vector backbone of pRS406-ATG9p-ScAtg9-mNeonGreen and then to construct plasmid pRS406-ZEO1p-ScAtg9-mNeonGree by Gibson Assembly
OE intact TgATG9 G F	ATATCAATTAATGGACCATATCACGTCTTCATACCG	Use to amplify the TgATG9 ORF region and then to construct plasmid pRS406-ZEO1p-TgAtg9-mNeonGreen by Gibson Assembly
Intact TgATG9 V R	CGGGGATCCGGTTGACGTCTCCTCGAGTCACT	Use to amplify the TgATG9 ORF region and then to construct plasmid pRS406-ZEO1p-TgAtg9-mNeonGreen by Gibson Assembly
OE intact TgATG9 V F	TATGGTCCATTAATTGATATAAACGTAGTTTTGTATGTTTCTTTGATTTGAACT	Use to amplify the vector backbone of pRS406-ZEO1p-ScAtg9-mNeonGreen and then to construct plasmid pRS406-ZEO1p-TgAtg9-mNeonGreen by Gibson Assembly
Intact TgATG9 G F	AGACGTCAACCGGATCCCCGGGTTAATTAACAT	Use to amplify the vector backbone of pRS406-ZEO1p-ScAtg9-mNeonGreen and then to construct plasmid pRS406-ZEO1p-TgAtg9-mNeonGreen by Gibson Assembly
newchimera G F	TTATCTGGGAGGCGGTTTGTTTGCGATTTTGT	Use to amplify the "core" region of TgATG9 and then to construct plasmid pRS406-ZEO1p-Sc/TgAtg9chimera-mNeonGreen by Gibson Assembly
newchimera G R	AACCTAATCCAGGCGCAGTGACGGAGAAG	Use to amplify the "core" region of TgATG9 and then to construct plasmid pRS406-ZEO1p-Sc/TgAtg9chimera-mNeonGreen by Gibson Assembly
newchimera V F	CACTGCGCCTGGATTAGGTTACGTTTGCAAGTATGCTATGT	Use to amplify the vector backbone of pRS406-ZEO1p-ScAtg9-mNeonGreen and then to construct plasmid pRS406-ZEO1p-Sc/TgAtg9chimera-mNeonGreen by Gibson Assembly
newchimera V R	ACAAACCGCCTCCCAGATAATAATTGTAAACATCTTGAAGAAATATATCGAGGT	Use to amplify the vector backbone of pRS406-ZEO1p-ScAtg9-mNeonGreen and then to construct plasmid pRS406-ZEO1p-Sc/TgAtg9chimera-mNeonGreen by Gibson Assembly

### Sheet: Table S1C
Table S1b. Primers used for T. gondii strain generation and genotyping
Oligo/Primer name	Sequence	Use
P1	ATGTCAAGTTGCTGAGGCTGATGACGTTCAGGTTTTAGAGCTAGAAATAGCAAGTTAAAAT	Site-directed mutagenesis PCR for creating guide RNA targeting C-terminus TgATG9-mAID tagging forward
P2	GCTCTAAAACCTGAACGTCATCAGCCTCAGCAACTTGACATCCCCATTTACCAGAAG	Site-directed mutagenesis PCR for creating guide RNA targeting C-terminus TgATG9-mAID tagging reverse
P3	GGAACAGAGGACATTTTCAGTGACTCGAGGAGACGTCAACTCTGGAAGTGAAACGCCTGG	CloneAmp PCR of homology-directed repair template for TgATG9-mAID tagging forward
P4	GTGCTTTTCGAAGCCGCCACCTTTCCCCCGGGTCCTCGATTTAATCGAGCGGGTCCTGGT	CloneAmp PCR of homology-directed repair template for TgATG9-mAID tagging reverse
P5	GATAGAGGAAGTGAAGAGGAG	Genotyping primer to check for TgATG9-mAID tagging forward
P6	GAGACAGAAAAGCAAAGAGCG	Genotyping primer to check for TgATG9-mAID tagging reverse
P7	CAGACCTTTCAGGCCCTGTACACACCCGCCGCAAAGATGGATTACAAGGATGACGACGAT	CloneAmp PCR of homology-directed repair template for HaloTag-TgFYVE tagging forward
P8	GGGAGACCTCTGGAGGGTCGGAAGCAGAGGGCGAGACAGGCGAGCCTCCGCCACCCGAGCCTCCGCCACCACCGGAAATCTCCAGAGTAG	CloneAmp PCR of homology-directed repair template for HaloTag-TgFYVE tagging reverse, with 10aa linker
P9	GCAGAAATCGGTACTGGCTT	Genotyping primer to check for HaloTag-FYVE tagging forward
P10	TAGAAGCGAAGGCAAAGGAG	Genotyping primer to check for HaloTag-FYVE tagging reverse
P11	GTCTGAGACGCTCGACTCTCTGTTTTAGAGCTAGAAATAGC	Site-directed mutagenesis PCR for creating guide RNA targeting upstream of TgATG9 S933 forward
P12	AACTTGACATCCCCATTTAC	Site-directed mutagenesis PCR for creating guide RNA universal reverse
P13	CAGTTCGACCGACAGGGTTCATGCGTAGTTCGCAAAAACAAACGCGGCAG + TCTGAGACGCTCGACTCTCT	CloneAmp PCR of homology-directed repair template for TgATG9 C-terminal phosphorylation mutant forward
P14	CTTCTGTCTCGTGCTTTTCGAAGCCGCCACCTTTCCCCCGGGTCCTCGATTCAGGCATAATCTGGAACAT	CloneAmp PCR of homology-directed repair template for TgATG9 C-terminal phosphorylation mutant reverse
P15	GTTCGCAAAAACAAACGCGG	Genotyping primer to check for C-terminal TgATG9-phosphorylation mutant forward
P16	CCAAGCTCCCTACTTCTTCTG	Genotyping primer to check for C-terminal TgATG9-phosphorylation mutant reverse
P17	ACAAACGCGGCAGTCTGAGA	Sequencing primer 1 for C-terminal TgATG9-phosphorylation mutant forward
P18	GTCGAAAAAGAGCAACGACG	Sequencing primer 2 for C-terminal TgATG9-phosphorylation mutant forward
P19	GCCTCGCTCAAGCGCCATCTCG	Sequencing primer 3 for C-terminal TgATG9-phosphorylation mutant forward
P20	GCGATGCCTCTCACAGACGAGGTTTTAGAGCTAGAAATAGC	Site-directed mutagenesis PCR for creating guide RNA targeting upstream of TgATG9 S165 forward
P21	AGACTGGTAGCGCAGGCATGGTTTTAGAGCTAGAAATAGC	Site-directed mutagenesis PCR for creating guide RNA targeting downstream of TgATG9 S165 forward
P22	TTTCTGCCGCCACTTCTTGGCGATGCCTCTCACAGACGAGAAGAAGATGCGGATTTGGAAAATCCCTCTACTTCCCTTCCGTCACTTTCCCCAGGTTCGTCTTCATGCCTGCGCTACCAGTCTGGCGCGGTGTCAGGGTTACC	Homology-directed repair template for TgATG9 S165A phosphorylation mutant forward
P23	GGTAACCCTGACACCGCGCCAGACTGGTAGCGCAGGCATGAAGACGAACCTGGGGAAAGTGACGGAAGGGAAGTAGAGGGATTTTCCAAATCCGCATCTTCTTCTCGTCTGTGAGAGGCATCGCCAAGAAGTGGCGGCAGAAA	Homology-directed repair template for TgATG9 S165A phosphorylation mutant reverse
P24	CTTCTCAGGCGACAGATGCC	Genotyping primer to check for TgATG9-phosphorylation mutant S165A forward
P25	GCTGTAACTTCTGGCCAGTC	Genotyping primer to check for TgATG9-phosphorylation mutant S165A reverse
P26	ATTCGCCACTCTTCTTCTCG	Sequencing primer for TgATG9-phosphorylation mutant S165A forward

### Sheet: Table S1D 
Table S1c. Guide RNAs and homology-directed repair templates for T. gondii strain generation
Strain	Guide RNA	Repair Template
ME49/TIR1/TgATG9-mAID (TgATG9-mAID)	CTGAGGCTGATGACGTTCAG	GGAACAGAGGACATTTTCAGTGACTCGAGGAGACGTCAACTCTGGAAGTGAAACGCCTGGGACAAGCGAATCCGCAACTCCCGAGAGTGGCAAGCCTATCCCTAATCCCTTGCTTGGGCTGGATAGTACAGAAAACCTGTACTTCCAAGCGATGGTGAGCAAGGGCGAGGAGGATAACATGGCCTCTCTCCCAGCGACACATGAGTTACACATCTTTGGCTCCATCAACGGTGTGGACTTTGACATGGTGGGTCAGGGCACCGGCAATCCAAATGATGGTTATGAGGAGTTAAACCTGAAGTCCACCAAGGGTGACCTCCAGTTCTCCCCCTGGATTCTGGTCCCTCATATCGGGTATGGCTTCCATCAGTACCTGCCCTACCCTGACGGGATGTCGCC…
ME49/TIR1/TgATG9-mAID/tdTomato-TgATG8/HaloTag-FYVE (Triple-fluorescent strain used in LLSM)	AAAGATGCCTGTCTCGCCCTCGG	CAGACCTTTCAGGCCCTGTACACACCCGCCGCAAAGATGGATTACAAGGATGACGACGATAAGGGCGGACCGGCAGAAATCGGTACTGGCTTTCCATTCGACCCCCATTATGTGGAAGTCCTGGGCGAGCGCATGCACTACGTCGATGTTGGTCCGCGCGATGGCACCCCTGTGCTGTTCCTGCACGGTAACCCGACCTCCTCCTACGTGTGGCGCAACATCATCCCGCATGTTGCACCGACCCATCGCTGCATTGCTCCAGACCTGATCGGTATGGGCAAATCCGACAAACCAGACCTGGGTTATTTCTTCGACGACCACGTCCGCTTCATGGATGCCTTCATCGAAGCCCTGGGTCTGGAAGAGGTCGTCCTGGTCATTCACGACTGGGGCTCCGCT…
ME49/TIR1/tdTomato-TgATG8/HaloTag-FYVE (Non-mNeonGreen fluorescent strain used as control in LLSM)
ME49/tdTomato-TgATG8/TgATG9-phosphorylation mutant (C-terminus, S933A, S1316A, S1332A, S1377A, S1482A)	GTCTGAGACGCTCGACTCTCTCGG and CTGAGGCTGATGACGTTCAG	TCTGAGACGCTCGACTCTCTCTGACGCCGGAACGCGAGCGGGAGACGCTCCACCCTGGTGGTTCGACGAGCAGCAAGAAGAAGGAGAGGAAGCAGAAGACGGCGCGGGAGGAGAGGAAGAGTTAAAGGGAGAAGAGAGGAGGGTGTGCGACAGAGGAGGAATCCTCCAAGAAGGGAAGCAGACACGTTGGGGGCGAGACGTGAGTGCCGATAAGATTTCCAGAAATGGACGAGAAGGTGACGGGAGAGAAAGGCGAGGTGGGCTGAGCAGCTTGTCGCCGAAAGGACCTGCGAGAGGTCTGGCCTTCGGTTATGCGGGTGAATCGAAGAAGAACGACCACGATGGCGAGGGAGACTCAGGAGACGCCTGGAGAGGTACCCCTCGTGGACTGCTCTCGCC…
ME49/tdTomato-TgATG8/TgATG9-phosphorylation mutant (S165A, S933A, S1316A, S1332A, S1377A, S1482A)	GCGATGCCTCTCACAGACGAGAGG and AGACTGGTAGCGCAGGCATGAGG	TTTCTGCCGCCACTTCTTGGCGATGCCTCTCACAGACGAGAAGAAGATGCGGATTTGGAAAATCCCTCTACTTCCCTTCCGTCACTTTCCCCAGGTTCGTCTTCATGCCTGCGCTACCAGTCTGGCGCGGTGTCAGGGTTACC
